# Adapting a commercial anti-*Aspergillus* IgG ELISA kit for penguin sera: A novel approach using anti-chicken IgY antibody for the detection of anti-*Aspergillus* IgY titer

**DOI:** 10.1101/2025.09.08.673393

**Authors:** Takahito Toyotome, Kana Hatazawa, Naoya Matsumoto, Kyogo Hagino, Nanako Sawayama, Nobutaka Sato, Chiharu Tanaka, Megumi Itoh, Kazutaka Yamada

## Abstract

Penguins are susceptible to aspergillosis and are affected by the causative fungal pathogens *Aspergillus* spp., under immunocompromised conditions. Currently, there are limited serological tests available for diagnosing *Aspergillus* infections in penguins, highlighting the need for new diagnostic methods. While an anti-*Aspergillus* IgG detection kit using ELISA is commercially available and widely used in human medicine, it is not applicable for penguins because it incorporates anti-human antibodies as the secondary antibody for detection. To address this issue, an anti-chicken IgY antibody was incorporated into a commercial anti-*Aspergillus* IgG detection ELISA kit. First, anti-chicken IgY antibody was examined for cross-reactivity to penguin IgY, and the antibody recognized IgY from King, Gentoo, and African penguins in sera. Subsequently, serum samples from healthy penguins and penguins with aspergillosis were examined using anti-chicken IgY antibody incorporated into the anti-*Aspergillus* IgG ELISA kit. The results suggest that the combination method is applicable for the detection of anti-*Aspergillus* penguin IgY antibodies. However, because background titers can vary among individuals, we propose that routine monitoring could aid in the early detection of aspergillosis, even before the onset of symptoms.
