## Supplemental Table 1 for "Adapting a commercial anti-*Aspergillus* IgG ELISA kit for penguin sera: A novel approach using anti-chicken IgY antibody for the detection of anti-*Aspergillus* IgY titer"

### Sheet: Supplementary Information 1
Supplementary Table 1. Detail information of penguin sera used in this study.
Individual ID	Serum ID	Species	Captive facility	Sampling date	Birth date	Age	Sex	Estimated IgY conc. (mg/mL)	Anti-Aspergillus IgY (AU/mL)	Immunodiffusion test	Complement fixation test	Asp antigen test	A/G ratio	Albumin (%)	Total protein (g/dL)	AST (U/L)	CK (U/L)
1	1a	King	A	2022.06.28	2021.08.29	9mo	Unknown	1.28317	13	+	NT	NT	0.28	21.8	4.7	125	550
1	1b	King	A	2022.07.07	2021.08.29	10mo	Unknown	2.47016	115	+	NT	NT	0.56	35.8	5.2	141	441
2	2	King	B	2022.08.02	Unknown	Unknown	Unknown	2.23298	12.1	−	−	0.4	1.67	62.6	5.4	161	229
3	3a	King	B	2021.09.13	2007.09.06	14yr	Female	2.31669	10.3	−	−	−	1.07	51.8	5.5	238	468
3	3b	King	B	2022.08.02	2007.09.06	14yr	Female	2.25256	3.05	−	−	0.3	1.16	53.8	6.3	471	310
4	4a	King	B	2020.08.03	2019.08.30	11mo	Unknown	1.57509	20.8	−	−	−	1.06	51.4	3.8	132	272
4	4b	King	B	2022.08.02	2019.08.30	2yr	Unknown	3.4814	22.8	−	−	−	1.2	54.6	5.4	96	297
5	5	King	B	2022.08.02	Unknown	Unknown	Unknown	2.70654	22.4	−	−	−	0.86	46.1	6.2	138	366
6	6	King	B	2022.08.02	Unknown	Unknown	Unknown	4.10897	13.6	−	−	−	0.9	47.4	6.5	112	215
7	7	King	B	2022.08.08	Unknown	Unknown	Unknown	3.2351	28.3	−	−	−	1.62	61.8	6.3	175	435
8	8a	African	B	2021.10.04	Unknown	Unknown	Male	1.02802	-0.524	+	+	−	0.22	18.2	5	69	601
8	8b	African	B	2021.10.05	Unknown	Unknown	Male	0.99877	8.35	+	+	−	0.27	21.2	4.6	79	500
8	8c	African	B	2021.10.11	Unknown	Unknown	Male	1.55604	22.3	+	+	−	0.2	16.9	4.7	141	385
9	9	African	B	2021.05.10	2015.06.14	5yr	Male	1.29659	1.82	−	−	−	1.82	64.5	5	108	451
10	10	African	B	2020.11.16	1994.09.25	26yr	Female	2.22037	14.7	−	−	−	1.38	57.9	5.9	99	215
11	11a	Gentoo	B	2017.07.02	2009.12.07	7yr	Female	2.39745	4.35	−	+	−	1.48	59.6	5.1	138	269
11	11b	Gentoo	B	2022.06.27	2009.12.07	12yr	Female	2.87315	1.31	−	+	−	1.25	55.6	6.6	221	138
12	12	Gentoo	B	2022.06.27	2021.06.17	1yr	Unknown	2.00921	3.63	−	+	−	1.85	64.9	6.9	116	157
13	13	Gentoo	B	2021.07.12	2020.06.02	1yr	Unknown	2.22654	7.69	−	−	−	2.4	70.6	5.7	130	235
14	14	Gentoo	B	2021.01.18	2017.06.03	3yr	Male	1.65961	6.28	−	−	−	2.14	68.2	5.3	263	239
15	15	Gentoo	A	2022.07.14	2006.01.06	16yr	Male	1.95448	22.4	−	NT	NT	1.78	64	5.2	185	157
16	16	Gentoo	A	2022.07.14	2016.07.04	6yr	Female	1.9035	13.9	−	NT	NT	2.16	68.4	4.6	178	318
17	17	Gentoo	A	2022.07.14	2020.06.12	2yr	Female	1.95448	12.7	−	NT	NT	2.01	66.8	5.2	81	363
18	18	Gentoo	A	2022.07.14	1998.03.30	24yr	Male	1.36367	29.8	+	NT	NT	1.58	61.2	5	198	203
